# Iron homeostasis in the annual and perennial stem zones of *Arabis alpina*

**DOI:** 10.1101/2024.08.13.607737

**Authors:** Anna Sergeeva, Hans-Jörg Mai, Petra Bauer

## Abstract

Plants serve as reservoirs for vital micronutrients, including iron, which they store in bioavailable forms to support growth in subsequent seasons. The perennial life style is preponderant in nature. Annual species allocate iron towards their seeds. However, our understanding of iron homeostasis in perennial plants remains limited. *Arabis alpina* is a perennial model organism. Its perenniating branches undergo secondary growth where they store carbon-rich macromolecules.

In this study, we investigated iron homeostasis in the perennial and annual stem zones (PZ, AZ) of *A. alpina*. We found that both, the wild-type Pajares (Paj) and *perpetual flowering 1* mutant accumulated iron at various developmental stages in the PZ as well as in the AZ. Notably, iron levels in the PZ were found to be approximately two-fold higher than those in the AZ, underscoring the PZ’s enhanced capacity for iron storage, irrespective of flowering status. Iron was predominantly located within plastid-bound ferritin, providing insight into its storage mechanism. Furthermore, gene expression analyses supported the significance of ferritin and demonstrated an enrichment of transcripts related to iron homeostasis within the stems. Distinct patterns of expression among iron homeostasis genes were observed in relation to iron contents in the PZ and AZ, indicating tissue-specific regulatory mechanisms governing iron accumulation.

These findings collectively emphasize the critical function of secondary growth and the PZ as an important site for iron storage in perennial plants, suggesting that future research should further explore the nuances of iron homeostasis signaling in perennial plants.

**Highlight:**

‐ Iron accumulates in the perennial stem zone, and ferritin is a storage form for iron there.
‐ Transcripts of iron homeostasis genes are enriched among genes expressed in the annual and perennial stem zones, yet iron accumulation correlates with different gene expression patterns.
