## Supplementary Table 1 for "Iron homeostasis in the annual and perennial stem zones of *Arabis alpina*"

### Sheet: Table S1
Supplementary Table 1: RNA-seq gene expression data of selected iron homeostasis-related genes represented in Fig. 4B and Fig. 5.
		arabis_transcript_id	Ath_AGI	Ath_Symbols	Ath_Description	TPM_Kallisto_I_PZ_1	TPM_Kallisto_I_PZ_2	TPM_Kallisto_I_PZ_3	TPM_Kallisto_II_PZ_1	TPM_Kallisto_II_PZ_2	TPM_Kallisto_II_PZ_3	TPM_Kallisto_III_PZ_1	TPM_Kallisto_III_PZ_2	TPM_Kallisto_III_PZ_3	TPM_Kallisto_IV_PZ_1	TPM_Kallisto_IV_PZ_2	TPM_Kallisto_IV_PZ_3	TPM_Kallisto_IV_AZ_si_1	TPM_Kallisto_IV_AZ_si_2	TPM_Kallisto_IV_AZ_si_3	TPM_Kallisto_IV_AZ_si_4	TPM_Kallisto_IV_AZ_if_1	TPM_Kallisto_IV_AZ_if_2	TPM_Kallisto_IV_AZ_if_3
Iron sequestration	FER1	Aa_G53890.h1	AT5G01600	ARABIDOPSIS THALIANA FERRETIN 1 (ATFER1);FERRETIN 1 (FER1)	Encodes a ferretin protein that is targeted to the chloroplast. Member of a Ferritin gene family. Gene expression is induced in response to iron overload and by nitric oxide. Expression of the gene is downregulated in the presence of paraquat, an inducer of photoxidative stress.	55.9314	87.5328	143.567	76.6348	62.7566	141.699	682.308	897.023	822.761	1991.85	1922.4	1852.95	572.043	613.923	686.73	552.557	298.385	326.089	238.447
	FER2	Aa_G333290.h1	AT3G11050	FERRITIN 2 (FER2);FERRITIN 2 (ATFER2)	ferritin 2;(source:Araport11)	1.37512	0.742306	1.12968	0.709588	1.04553	0.230947	0.0496913	1.35252	1.00517	1.40145	0.921031	2.40696	1.12637	1.16962	1.0396	1.49834	1.98247	0.608868	0.293457
	FER3	Aa_G287200.h1	AT3G56090	FERRITIN 3 (FER3);FERRITIN 3 (ATFER3)	Encodes FERRITIN 3, AtFER3. Ferritins are a class of 24-mer multi-meric proteins found in all kingdoms of life. Function as the main iron store in mammals. Evidence suggests that Arabidopsis ferritins are essential to protect cells against oxidative damage, but they do not constitute the major iron pool.	95.7169	107.981	99.4687	55.3097	59.2729	49.6039	27.2562	29.6459	28.3873	58.8893	54.951	52.9134	45.5731	45.0678	43.7449	43.5359	38.5733	48.8651	50.8778
	FER4	Aa_G207610.h1	AT2G40300	FERRITIN 4 (FER4);FERRITIN 4 (ATFER4)	Encodes FERRITIN 4, AtFER4. Ferritins are a class of 24-mer multi-meric proteins found in all kingdoms of life. Function as the main iron store in mammals. Evidence suggests that Arabidopsis ferritins are essential to protect cells against oxidative damage, but they do not constitute the major iron pool. Localize to mitochondria. Knock out mutants are not sensitive to abiotic stress.	30.2018	27.1722	58.1513	45.9192	89.855	60.8675	65.4823	82.515	93.5854	80.4478	127.578	68.3587	88.5524	52.1795	7.78389	78.8425	59.7361	43.4609	48.339
Induced by -Fe in shoots	DGAT3	Aa_G110880.h1	AT1G48300	DIACYLGLYCEROL ACYLTRANSFERASE 3 (DGAT3)	diacylglycerol acyltransferase;(source:Araport11)	227.451	215.477	229.163	258.636	277.105	241.665	360.484	424.625	380.611	172.182	196.04	169.178	392.928	326.581	402.998	417.559	451.642	418.084	394.789
	AT3G56360	Aa_G654550.h1	AT3G56360		hypothetical protein;(source:Araport11)	90.8037	76.9524	86.044	81.6534	94.0974	72.3325	78.5123	73.8375	75.9995	10.3622	11.2617	12.2838	67.1212	55.3132	67.8102	68.5908	131.085	123.235	135.479
	ZIF1	Aa_G209520.h1	AT5G13740	ZINC INDUCED FACILITATOR 1 (ZIF1)	Encodes ZIF1 (ZINC-INDUCED FACILITATOR1), a member of the Major Facilitator Superfamily (MFS) of membrane proteins which are found in all organisms and transport a wide range of small, organic molecules. Involved in a mechanism of Zn sequestration, possibly by transport of a Zn ligand or Zn-ligand complex into vacuoles. The mRNA is cell-to-cell mobile.	5.30795	5.07397	5.49078	4.81196	5.08982	3.8149	5.73309	6.65385	6.49345	6.59925	6.59466	5.848	6.53909	7.38622	7.72526	8.46985	10.5192	8.00115	10.2863
	ORG1	Aa_G198260.h1	AT5G53450	OBP3-RESPONSIVE GENE 1 (ORG1)	OBP3-responsive protein 1;(source:Araport11)	5.89597	4.443	6.39167	6.50437	7.08168	7.00268	9.99537	9.70248	10.4342	10.4055	10.4327	9.48697	9.56511	9.03199	7.60134	8.59555	9.26437	8.41929	10.6263
	AT5G05250	Aa_G353240.h1	AT5G05250		hypothetical protein;(source:Araport11)	17.8637	12.2451	16.0832	22.4087	19.6014	11.5468	7.8656	4.10132	4.15063	0.649044	0.137106	0.317119	11.0664	7.23528	9.07902	10.132	33.2014	19.0096	31.7149
	FEP1	Aa_G310950.h1	AT2G30766	FEP1	small protein, possibly signaling	3.91101	0	0	0	0	0	0	0	7.45781	0	0	0	13.1054	0	0	7.10246	57.7591	27.7072	16.6926
	AT2G14247	Aa_G105110.h1	AT2G14247	AT2G14247	Expressed protein;(source:Araport11)	2.13958	1.2833	4.39425	9.46343	9.90203	7.18672	0	1.55883	0	3.30386	0	0	0.79661	0	0	5.82828	8.27568	3.78941	22.0688
Transcription factors	BHLH105/ILR3	Aa_G439490.h1	AT5G54680	BASIC HELIX-LOOP-HELIX 105 (bHLH105);IAA-LEUCINE RESISTANT3 (ILR3)	basic helix-loop-helix (bHLH) DNA-binding superfamily protein;(source:Araport11)	97.7379	96.6785	111.501	99.9188	111.267	94.3049	119.299	126.403	123.97	98.6091	107.692	97.1554	128.81	104.59	109.471	118.773	103.102	94.2943	94.6988
	BHLH034/IDT1	Aa_G460870.h1	AT3G23210	BASIC HELIX-LOOP-HELIX 34 (bHLH34)	basic helix-loop-helix (bHLH) DNA-binding superfamily protein;(source:Araport11)	30.444	29.0012	31.0691	27.5145	26.7021	25.2007	24.6932	30.2148	23.8442	31.8448	38.1359	38.1441	44.4272	38.4474	40.6809	36.5155	32.645	29.0741	31.8139
	BHLH121/URI	Aa_G50790.h1	AT3G19860	BASIC HELIX-LOOP-HELIX 121 (bHLH121)	basic helix-loop-helix (bHLH) DNA-binding superfamily protein;(source:Araport11)	21.549	23.4124	25.2295	19.2932	23.6998	24.6072	37.3045	35.2024	34.3374	44.7659	46.4116	46.7824	42.7252	41.3821	41.5862	44.008	25.3272	28.9542	27.4885
	BHLH104	Aa_G55000.h1	AT4G14410	BASIC HELIX-LOOP-HELIX 104 (bHLH104)	basic helix-loop-helix (bHLH) DNA-binding superfamily protein;(source:Araport11)	45.4712	42.7462	46.7717	47.5633	52.779	48.639	51.9169	56.9633	50.7057	34.8798	37.2498	32.7152	60.2888	52.4841	60.8661	55.806	59.8885	50.7103	47.4298
	FIT	Aa_G422110.h1	AT2G28160	FE-DEFICIENCY INDUCED TRANSCRIPTION FACTOR 1 (FIT1);BASIC HELIX-LOOP-HELIX PROTEIN 29 (ATBHLH029);ARABIDOPSIS FE-DEFICIENCY INDUCED TRANSCRIPTION FACTOR 1 (ATFIT1);BASIC HELIX-LOOP-HELIX PROTEIN 29 (BHLH029);BASIC HELIX-LOOP-HELIX PROTEIN 29 (ATBHLH29);FER-LIKE REGULATOR OF IRON UPTAKE (FRU) (Clade IIIa)	Encodes a putative transcription factor that regulates iron uptake responses. mRNA is detected in the outer cell layers of the root and accumulates in response to iron deficiency. The expression of many iron-regulated genes is dependent on FIT1. It specifically regulates FRO2 at the level of mRNA accumulation and IRT1 at the level of protein accumulation.Similar to FER in tomato and is a regulato…	2.14936	1.33875	1.49408	1.38943	0.819829	1.06627	2.79609	1.73459	2.74288	3.03301	3.32216	2.60457	3.25024	3.44536	4.26117	3.75314	2.19755	2.25475	1.30548
	BHLH11	Aa_G285860.h1	AT4G36060	BASIC HELIX-LOOP-HELIX 11 (bHLH11)	basic helix-loop-helix (bHLH) DNA-binding superfamily protein;(source:Araport11)	1.98382	2.57425	2.70316	1.3921	1.39987	2.49882	7.11357	7.00435	6.6928	4.48896	4.59943	4.45563	5.11349	8.39619	5.19153	3.91441	2.13293	1.85812	2.03536
	PYE	Aa_G296300.h1	AT3G47640	POPEYE (PYE)	Encodes POPEYE (PYE), a bHLH transcription factor regulating response to iron deficiency in Arabidopsis roots.	22.2519	17.8484	24.0895	25.1923	26.9024	22.9578	19.4134	18.6737	19.8352	20.9293	18.516	16.6499	25.7171	24.9411	24.0346	29.365	35.7952	34.9222	46.3535
	BHLH115	Aa_G561940.h1	AT1G51070	BASIC HELIX-LOOP-HELIX 115 (bHLH115)	bHLH115 is a basic helix loop helix protein of the IVc subgroup that plays a role in iron homeostasis. It interacts with related family members and targets PYE and other genes involved in response to Fe.	5.57026	5.01149	11.6444	12.7586	9.22331	8.62002	83.2464	80.0608	74.1628	54.419	44.9702	57.9504	24.9426	25.0639	19.0219	20.9087	7.76465	8.45612	6.20893
Peptide transporters	OPT1	Aa_G441250.h1	AT5G55930	ARABIDOPSIS THALIANA OLIGOPEPTIDE TRANSPORTER 1 (ATOPT1);OLIGOPEPTIDE TRANSPORTER 1 (OPT1)	oligopeptide transporter	0.750283	0.782166	0.672624	0.776955	0.814933	0.876053	1.44599	0.676781	1.94166	1.55578	0.913684	0.582237	3.56498	7.12865	6.01595	3.86049	5.07539	2.75257	3.67245
	OPT3	Aa_G49540.h1	AT4G16370	OLIGOPEPTIDE TRANSPORTER (ATOPT3); (OPT3);OLIGOPEPTIDE TRANSPORTER (OPT3)	Encodes a phloem-specific iron transporter that is essential for systemic iron signaling and redistribution of iron and cadmium. It loads iron into the phloem, facilitates iron recirculation from the xylem to the phloem, and regulates both shoot-to-root iron signaling and iron redistribution from mature to developing tissues.	37.1415	32.8308	34.5253	53.0457	48.5725	63.3461	34.1209	32.6811	31.7399	16.342	14.2502	18.9565	118.387	92.136	106.182	112.445	121.382	85.1702	108.684
	OPT4	Aa_G51460.h1	AT5G64410	ARABIDOPSIS THALIANA OLIGOPEPTIDE TRANSPORTER 4 (ATOPT4);OLIGOPEPTIDE TRANSPORTER 4 (OPT4)	oligopeptide transporter	0.177136	0.406386	1.20963	0.949967	1.07158	1.71357	7.78681	6.97868	11.5266	0.188734	0.0647142	0.152353	7.52836	6.86466	7.66974	7.75254	4.9891	4.07844	3.43995
	OPT5	Aa_G69780.h1	AT4G26590	ARABIDOPSIS THALIANA OLIGOPEPTIDE TRANSPORTER 5 (ATOPT5);OLIGOPEPTIDE TRANSPORTER 5 (OPT5)	oligopeptide transporter	0.60649	0.545651	0.805977	0.591733	0.684022	0.467349	3.30031	2.15736	2.58512	0.506822	0.564793	0.366061	11.2772	12.2516	13.6572	14.8473	2.58419	3.18034	0.710584
	OPT6	Aa_G212590.h1	AT4G27730	OLIGOPEPTIDE TRANSPORTER 1 (OPT6);ARABIDOPSIS THALIANA OLIGOPEPTIDE TRANSPORTER 6 (ATOPT6)	oligopeptide transporter	3.77888	4.39004	6.02796	2.82624	4.25696	3.5984	6.40343	6.04092	5.62009	0.49854	0.24573	0.73075	3.96132	4.32974	5.39599	3.83101	6.87598	6.42202	9.36919
	OPT7	Aa_G107460.h1	AT4G10770	OLIGOPEPTIDE TRANSPORTER 7 (OPT7);ARABIDOPSIS THALIANA OLIGOPEPTIDE TRANSPORTER 7 (ATOPT7)	oligopeptide transporter	10.7585	10.8865	11.877	11.1084	12.6478	12.5044	19.992	18.5316	21.2737	4.14771	4.89139	4.45087	16.2877	12.5368	14.1516	12.5938	13.1778	17.0669	14.5078
	OPT8	Aa_G372270.h1	AT5G53520	OLIGOPEPTIDE TRANSPORTER 8 (ATOPT8);OLIGOPEPTIDE TRANSPORTER 8 (OPT8)	Encodes an oligopeptide transporter. Target promoter of the male germline-specific transcription factor DUO1.	0	0	0.322185	0.0400301	0	0.109439	1.62214	2.13639	1.9444	0.0782614	0	0	0.229136	0.307915	0.0870819	0.0438284	0	0.0213722	0
	OPT9	Aa_G349260.h1	AT5G53510	OLIGOPEPTIDE TRANSPORTER 9 (ATOPT9);OLIGOPEPTIDE TRANSPORTER 9 (OPT9)	oligopeptide transporter	0.496952	0.338052	0.186701	0.683533	0.733243	1.22139	0.0525595	0.423878	0.104008	0	0.110704	0	0.121846	0.244849	0.162442	0.0990518	0.575368	0.311273	0.323329
	YSL1	Aa_G332030.h1	AT4G24120	YELLOW STRIPE LIKE 1 (ATYSL1);YELLOW STRIPE LIKE 1 (YSL1)	Member of a small family of oligopeptide transporters similar to the yellow stripe locus of maize (ZmYS1).	3.51562	3.02914	2.47158	3.58839	3.28536	3.55625	3.22488	3.38396	3.90628	2.70599	2.28472	2.70547	12.3091	11.9035	13.1172	10.2396	6.29029	4.75371	4.89105
	YSL2	Aa_G45480.h1	AT5G24380	YELLOW STRIPE LIKE 2 (ATYSL2);YELLOW STRIPE LIKE 2 (YSL2)	closest Arabidopsis homolog of Zea maize metal-phytosiderophore/metal-nicotianamine transporter ZmYS1	2.59849	2.31309	3.3037	4.97126	3.66775	4.33637	10.2097	12.2305	10.028	0.254761	0.615301	0.448108	10.6115	6.24168	5.42853	9.52519	4.39446	1.40014	3.85824
	YSL3	Aa_G372310.h1	AT5G53550	YELLOW STRIPE LIKE 3 (ATYSL3);YELLOW STRIPE LIKE 3 (YSL3)	YELLOW STRIPE like 3;(source:Araport11)	4.68042	4.49164	5.54465	5.41542	5.20672	6.02874	11.5892	11.4605	13.6073	2.7401	3.84113	3.88127	9.12221	9.70721	11.1467	11.6409	12.4076	9.13045	9.09073
	YSL5	Aa_G682970.h1	AT3G17650	PIGMENT DEFECTIVE 321 (PDE321);YELLOW STRIPE LIKE 5 (YSL5)	Arabidopsis thaliana metal-nicotianamine transporter YSL5	21.9543	22.1042	22.9815	21.3851	24.8243	26.4214	17.6976	17.458	17.676	21.8357	21.1143	19.6953	22.8873	21.9718	22.4654	22.604	28.6355	29.3674	31.0475
	YSL6	Aa_G120890.h1	AT3G27020	YELLOW STRIPE LIKE 6 (YSL6); (ATYSL6)	Arabidopsis thaliana metal-nicotianamine transporter YSL6	12.8167	13.1558	15.1405	16.0201	18.5914	17.7635	26.1962	19.3532	20.3409	13.2981	14.3402	13.3242	18.2297	15.9623	19.0206	15.7617	18.7945	16.1953	17.6448
	YSL7	Aa_G359640.h1	AT1G65730	YELLOW STRIPE LIKE 7 (YSL7)	Arabidopsis thaliana metal-nicotianamine transporter YSL4	19.7627	20.3912	22.654	22.1141	24.5346	23.7518	23.8017	22.43	25.1776	23.8822	28.1725	20.9121	23.7463	25.3815	26.3031	23.2029	31.0978	31.8504	35.6032
	YSL8	Aa_G110810.h1	AT1G48370	YELLOW STRIPE LIKE 8 (YSL8)	Arabidopsis thaliana metal-nicotianamine transporter YSL4	7.04314	5.89294	6.37555	5.77458	6.65877	4.94385	5.93554	6.08029	6.51024	6.97063	6.90629	5.3119	5.90372	6.18419	5.72268	5.33892	6.9228	7.32322	7.20487
Metal transporters	ZIP1	Aa_G40090.h1	AT3G12750	(ATZIP1);ZINC TRANSPORTER 1 PRECURSOR (ZIP1)	A member of Zrt- and Irt-related protein (ZIP) family. transcript is induced in response to zinc deficiency in the root.	20.85	19.0601	17.7483	16.4823	18.5007	13.2388	8.06306	10.127	6.77169	2.99363	2.78408	3.42209	9.77167	5.86599	9.89881	8.35883	9.22856	8.01712	7.51337
	ZIP3	Aa_G424780.h1	AT2G32270	ZINC TRANSPORTER 3 PRECURSOR (ZIP3)	A member of Zrt- and Irt-related protein (ZIP) family. transcript is induced in response to zinc deficiency in the root. also response to iron deficiency.	0.819764	0.542302	0.990364	0.0266606	0.334754	0	0	0.0526987	0.022988	0	0	0	0	0	0	0.0656781	0	0	0
	ZIP4	Aa_G457560.h1	AT1G10970	(ATZIP4);ZINC TRANSPORTER 4 PRECURSOR (ZIP4)	A member of Zrt- and Irt-related protein (ZIP) family. transcript is induced in response to zinc deficiency in the root and shoot. Expression is regulated by copper, but response to copper deficiency is detected only after three weeks of deficiency.	8.49835	8.64586	5.56429	5.22346	3.74321	3.92013	4.87003	3.77064	4.87925	9.71875	6.26026	8.26011	3.8797	2.73279	3.07951	3.02776	6.1312	4.44981	5.04049
	ZIP5	Aa_G219010.h1	AT1G05300	ZINC TRANSPORTER 5 PRECURSOR (ZIP5)	member of Fe(II) transporter isolog family	5.3435	6.13017	4.0646	8.72223	8.13112	8.88877	2.05353	0.988723	1.80606	2.09555	1.88503	1.35663	7.29482	10.5508	10.4345	9.31881	10.3788	6.65976	6.48599
	ZIP6	Aa_G135340.h1	AT2G30080	(ATZIP6); (ZIP6)	member of Fe(II) transporter isolog family. Gene expression is not regulated by iron, copper, or zinc deficiency or excess.	4.06968	4.14963	3.65286	6.06676	3.61743	6.31848	12.4186	13.2109	10.9795	12.7361	13.3812	10.2894	19.0918	20.3844	19.4236	16.3962	13.7695	11.1588	12.0945
	ZIP9	Aa_G58490.h1	AT4G33020	(ATZIP9); (ZIP9)	member of Fe(II) transporter isolog family	0.172326	0.0221485	0.0758403	0.217772	0.195313	0.124036	0	0.0807114	0	0	0	0	0.0549948	0.157043	0.253792	0.290594	0.805041	0.610414	0.682968
	ZIP10	Aa_G299260.h1	AT1G31260	ZINC TRANSPORTER 10 PRECURSOR (ZIP10)	member of Fe(II) transporter isolog family	3.71926	2.56458	3.06657	5.37338	3.7423	3.72046	1.26551	0.59337	0.880048	0.0503048	0	0	1.33422	1.47204	1.28741	1.62693	3.75154	3.26955	4.80858
	ZIP11	Aa_G109010.h1	AT1G55910	ZINC TRANSPORTER 11 PRECURSOR (ZIP11)	member of Putative zinc transporter ZIP2 - like family	20.5479	18.1448	18.402	31.7533	30.7706	28.4584	18.5343	16.9197	14.2481	8.21342	6.41959	5.44624	88.0208	52.7816	74.0594	87.5385	123.908	64.1212	103.511
	IRT3	Aa_G72250.h1	AT1G60960	IRON REGULATED TRANSPORTER 3 (ATIRT3);IRON REGULATED TRANSPORTER 3 (IRT3)	Encodes a plasma membrane localized zinc/iron transporter.	34.4557	31.4513	32.85	33.8831	27.4902	29.7504	39.5063	38.7528	33.5044	34.504	25.5679	28.1146	33.7674	24.9077	29.3301	39.1853	53.1109	36.9018	45.2436
Synthases	NAS1	Aa_G303950.h1	AT5G04950	NICOTIANAMINE SYNTHASE 1 (NAS1);ARABIDOPSIS THALIANA NICOTIANAMINE SYNTHASE 1 (ATNAS1)	Encodes a nicotianamide synthase.	154.524	147.899	154.14	165.269	163.886	149.965	4.79213	5.84609	3.42057	8.04269	15.4474	11.4843	18.2472	12.1242	12.7468	16.8987	5.9133	2.89336	3.17867
	NAS3	Aa_G19040.h1	AT1G09240	NICOTIANAMINE SYNTHASE 3 (NAS3);ARABIDOPSIS THALIANA NICOTIANAMINE SYNTHASE 3 (ATNAS3)	Encodes a nicotianamine synthase.	6.61975	10.1039	14.813	1.60235	2.93952	1.09517	25.3492	40.383	20.7872	3.75313	7.21919	4.8602	0.515005	1.57569	2.13899	0.657896	0	0.0291647	0.421697
	NAS4	Aa_G365890.h1	AT1G56430	NICOTIANAMINE SYNTHASE 4 (NAS4);ARABIDOPSIS THALIANA NICOTIANAMINE SYNTHASE 4 (ATNAS4)	Encodes a protein with nicotianamine synthase activity.	27.4086	27.6446	27.0316	24.7326	19.3973	19.6452	1.21066	1.91786	1.06476	1.30074	4.83764	4.91092	3.35011	2.23898	1.24997	2.9262	0.23561	0.0282557	0.102138
Vacuolar importers and exporters	NRAMP1	Aa_G462520.h1	AT1G80830	NATURAL RESISTANCE-ASSOCIATED MACROPHAGE PROTEIN 1 (NRAMP1); (ATNRAMP1); (PMIT1)	Thought to be involved in iron homeostasis. Induced in leaves in response to iron deficiency. Transgenic plants accumulate toxic levels of iron. Gene complements yeast iron uptake mutants.	0.826581	1.01265	2.04076	1.88633	2.80803	5.44062	9.07519	10.1673	9.94339	18.5427	23.1143	20.6195	43.2753	38.8363	39.5427	40.7049	17.0864	11.5871	9.79562
	NRAMP2	Aa_G171100.h1	AT1G47240	NRAMP METAL ION TRANSPORTER 2 (NRAMP2); (ATNRAMP2)	Member of the NRAMP2 gene family of metal ion transporters.	13.8612	13.7851	13.4655	15.662	15.2305	15.1705	13.8484	15.3039	15.0163	16.1437	14.1245	13.9849	20.8554	17.3891	18.257	19.6717	17.0275	18.2859	15.1894
	NRAMP3	Aa_G288630.h1	AT2G23150	(ATNRAMP3);NATURAL RESISTANCE-ASSOCIATED MACROPHAGE PROTEIN 3 (NRAMP3)	Encodes a member of the Nramp2 metal transporter family; like its homolog Atnramp4, localized in vacuolar membrane. Seedlings of double mutant, atnramp3-1 atnramp4-1, were arrested at early germination.	6.39084	4.97097	6.08989	4.92836	5.47946	4.8253	8.9647	9.05735	10.0091	5.39211	4.70997	4.90226	8.14632	5.9723	7.00613	9.06394	8.66495	7.14357	9.51146
	NRAMP4	Aa_G383100.h1	AT5G67330	ARABIDOPSIS THALIANA NATURAL RESISTANCE ASSOCIATED MACROPHAGE PROTEIN 4 (ATNRAMP4);NATURAL RESISTANCE ASSOCIATED MACROPHAGE PROTEIN 4 (NRAMP4)	Encodes a member of the Nramp2 metal transporter family; like its homolog Atnramp3, localized in vacuolar membrane. Seedlings of double mutant, atnramp3-1 atnramp4-1, were arrested at early germination. The mRNA is cell-to-cell mobile.	18.5143	18.8326	21.5522	22.7787	22.0405	25.4457	38.2209	42.6655	39.6339	32.8189	33.1116	30.0648	54.0807	53.6364	58.8585	53.1318	57.1501	49.0715	55.4838
	NRAMP5	Aa_G150200.h1	AT4G18790	(ATNRAMP5); (NRAMP5)	member of Nramp2 family	0.877457	1.31013	1.38034	0.722529	0.944249	0.940634	0.809561	0.591679	0.8544	0.501614	0.784365	0.49017	0.542175	0.674871	0.558149	0.457701	1.33918	1.09115	0.876505
	NRAMP6	Aa_G497280.h1	AT1G15960	(ATNRAMP6);NRAMP METAL ION TRANSPORTER 6 (NRAMP6)	member of Nramp2 family	4.50214	4.36463	4.84966	4.53124	4.33728	6.44399	7.49034	9.15752	8.25212	2.46868	2.63502	1.92989	3.77667	2.59847	2.46275	3.78763	3.02399	2.68503	2.68625
	AT4G27870	Aa_G159970.h1	AT4G27870		Vacuolar iron transporter (VIT) family protein;(source:Araport11)	11.1655	10.7815	14.641	12.0403	11.1923	10.936	31.3432	32.9116	33.818	23.8442	25.11	24.8035	12.3235	14.3016	12.8503	11.1106	8.82097	8.83275	8.88399
	VTL1	Aa_G60780.h1	AT1G21140	VACUOLAR IRON TRANSPORTER-LIKE 1 (VTL1); (ATVTL1)	The gene encodes nodulin-like1 whose transcript abundance was repressed under conditions of Fe-deficient growth.	3.04069	3.72051	5.30819	2.28634	2.89489	6.37322	9.29572	9.03861	10.0309	24.4532	26.1055	27.4191	6.52097	4.65532	9.21603	6.84722	3.01511	2.04644	2.14136
	VTL2	Aa_G165050.h1	AT1G76800	VACUOLAR IRON TRANSPORTER-LIKE 2 (VTL2); (ATVTL2)	The gene encodes nodulin-like2 whose transcript abundance was repressed under conditions of Fe-deficient growth.	12.4117	17.0649	12.6148	16.6803	16.2856	19.883	24.7715	27.5456	24.0924	13.7403	11.6268	11.4099	23.8877	15.9707	23.8848	25.6607	24.3729	15.5004	19.6956
	VTL5	Aa_G77070.h1	AT3G25190	(ATVTL5);VACUOLAR IRON TRANSPORTER-LIKE 5 (VTL5)	The gene encodes nodulin-like21 whose transcript abundance was repressed under conditions of Fe-deficient growth.	0.209096	0.564363	0.16104	0	0.103682	0.368729	0.510023	0.342766	0.4984	0	0.143232	0.189307	1.28454	0.500199	0.10778	0.854375	0	0.0462913	0
	MEB1	Aa_G159990.h1	AT4G27860	MEMBRANE OF ER BODY 1 (MEB1)	vacuolar iron transporter (VIT) family protein;(source:Araport11)	15.3667	13.5989	16.4629	15.402	14.8295	12.261	12.5477	11.4707	11.5325	7.11028	10.1446	7.9732	7.50802	7.62434	7.52255	7.83333	5.78254	6.23899	4.46833
	MEB2	Aa_G46040.h1	AT5G24290	MEMBRANE OF ER BODY 2 (MEB2)	Vacuolar iron transporter (VIT) family protein;(source:Araport11)	4.6806	5.44778	5.05663	5.63737	6.43645	6.04911	5.56458	5.81877	5.74007	4.04638	7.96194	5.5609	7.22987	6.73387	8.01827	7.94707	4.51531	4.71502	3.71324
E3 ligases	BTS	Aa_G82120.h1	AT3G18290	BRUTUS (BTS);EMBRYO DEFECTIVE 2454 (EMB2454)	Encodes BRUTUS (BTS), a putative E3 ligase protein with metal ion binding and DNA binding domains, which negatively regulates the response to iron deficiency. The mRNA is cell-to-cell mobile.	16.3354	15.3312	18.372	18.2694	19.2578	18.7945	14.2241	13.7121	13.235	12.5728	12.8109	12.6615	20.8405	24.6515	26.5114	24.3927	33.2533	27.4441	38.4602
	BTSL1	Aa_G64520.h1	AT1G74770	BRUTUS LIKE 1 (BTSL1)	zinc ion binding protein;(source:Araport11)	3.83781	4.09451	3.46671	3.22971	3.1324	3.11437	2.62148	1.85582	2.28614	0.207679	0.179914	0.455081	1.65398	1.2566	1.80667	1.62828	2.43623	1.75042	2.55124
	BTSL2	Aa_G493880.h1	AT1G18910	BRUTUS LIKE 2 (BTSL2)	zinc ion binding protein;(source:Araport11)	1.93646	1.74221	2.73423	1.60594	1.44031	3.29287	3.93614	7.14236	5.65426	8.52207	4.42161	7.01276	5.00182	6.69122	8.23485	7.25306	7.78791	4.50143	3.22851
Reductases	FRO1	Aa_G105710.h1	AT1G01590	FERRIC REDUCTION OXIDASE 1 (FRO1);FERRIC REDUCTION OXIDASE 1 (ATFRO1)	Encodes a ferric-chelate reductase that is expressed at extremely low levels in Fe deficiency-induced seedlings.	0.113416	0.0637745	0.131025	0.125411	0.126537	0.214289	0.338119	0.805655	0.729913	0.144485	0.207175	0.141188	0.934277	1.20584	0.599229	0.102983	0.179461	0.125545	0.181527
	FRO2	Aa_G105720.h1	AT1G01580	FERRIC REDUCTION OXIDASE 2 (FRO2);FERRIC REDUCTION OXIDASE 2 (ATFRO2);FERRIC CHELATE REDUCTASE DEFECTIVE 1 (FRD1)	Encodes the low-iron-inducible ferric chelate reductase responsible for reduction of iron at the root surface. It is likely to be the major Fe(III) chelate reductase in Arabidopsis iron metabolism. Coordinately regulated with IRT1, the major transporter responsible for high-affinity iron uptake from the soil, at both transcriptional and posttranscriptional levels. Steady state mRNA levels are reg…	0.0275899	0	0.0566637	0.259315	0.410421	0.333622	0	0.211061	0.0263052	0.0511239	0.0503979	0.0749363	0.770421	0.161334	0.383979	0.688926	0.3638	0.65967	0.721257
	FRO5	Aa_G84280.h1	AT5G23990	FERRIC REDUCTION OXIDASE 5 (FRO5);FERRIC REDUCTION OXIDASE 5 (ATFRO5)	Encodes a ferric chelate reductase that is expressed at low levels in roots,shoots and flowers, but not cotyledons.	0.0589651	0.0530502	0.100918	0.282538	0.0584768	0.118836	2.19469	2.4702	2.17382	0.691992	1.20277	0.569436	0.153677	0	0.0810509	0.0356939	0.228071	0	0.251669
	FRO6	Aa_G967310.h1	AT5G49730	FERRIC REDUCTION OXIDASE 6 (ATFRO6);FERRIC REDUCTION OXIDASE 6 (FRO6); (FRO6)	Encodes a plasma membrane-located ferric chelate reductase. Its mRNA is expressed in green aerial tissues (shoot, flower and cotyledon) in a light- and cell differentiation-specific manner.	4.15526	3.83601	4.58719	7.59835	6.48687	8.78876	16.3227	17.3487	17.1866	17.3398	24.6907	18.5828	35.5798	30.4952	43.5442	46.8005	36.0446	34.5229	30.2782
	FRO7	Aa_G898440.h1	AT5G49740	FERRIC REDUCTION OXIDASE 7 (FRO7);FERRIC REDUCTION OXIDASE 7 (ATFRO7)	Encodes a chloroplast ferric chelate reductase. Shows differential splicing and has three different mRNA products. Expressed in the shoot, flower and cotyledon.	0.90196	0.652576	1.03504	1.69766	2.1024	3.35824	6.10413	5.7231	5.18958	2.71746	2.76172	2.65824	16.1545	12.4287	19.265	18.4043	20.6608	13.2896	12.9038
	FRO8	Aa_G73910.h1	AT5G50160	FERRIC REDUCTION OXIDASE 8 (FRO8);FERRIC REDUCTION OXIDASE 8 (ATFRO8)	Encodes a ferric chelate reductase that is expressed in shoots and flowers.	5.2727	4.88854	10.0918	4.73542	4.88534	7.74529	56.637	59.2458	51.2514	43.152	44.4384	36.1725	54.0968	56.1645	53.6043	49.36	12.2731	16.7369	10.4202
